# Multi-modal comparison of molecular programs driving nurse cell death and clearance in *Drosophila melanogaster* oogenesis

**DOI:** 10.1101/2024.03.12.584558

**Authors:** Shruthi Bandyadka, Diane PV Lebo, Albert Mondragon, Sandy B Serizier, Julian Kwan, Jeanne S Peterson, Alexandra Y Chasse, Victoria Jenkins, Anoush Calikyan, Anthony Ortega, Joshua D Campbell, Andrew Emili, Kimberly McCall

## Abstract

The death and clearance of nurse cells is a consequential milestone in *Drosophila melanogaster* oogenesis. In preparation for oviposition, the germline-derived nurse cells bequeath to the developing oocyte all their cytoplasmic contents and undergo programmed cell death. The death of the nurse cells is controlled non-autonomously and is precipitated by epithelial follicle cells of somatic origin acquiring a squamous morphology and acidifying the nurse cells externally. Alternatively, stressors such as starvation can induce the death of nurse cells earlier in mid-oogenesis, manifesting apoptosis signatures, followed by their engulfment by epithelial follicle cells. To identify and contrast the molecular pathways underlying these morphologically and genetically distinct cell death paradigms, both mediated by follicle cells, we compared their genome-wide transcriptional, translational, and secretion profiles before and after differentiating to acquire a phagocytic capability, as well as during well-fed and nutrient-deprived conditions. By coupling the GAL4-UAS system to Translating Ribosome Affinity Purification (TRAP-seq) and proximity labeling (HRP-KDEL) followed by Liquid Chromatography tandem mass-spectrometry, we performed high-throughput screens to identify pathways selectively activated or repressed by follicle cells to employ nurse cell-clearance routines contextually and preferentially. We also integrated two publicly available single-cell RNAseq atlases of the *Drosophila* ovary to define the transcriptomic profiles of follicle cells. In this report, we describe the genes and major pathways identified in the screens and the striking consequences to *Drosophila melanogaster* oogenesis caused by RNAi perturbation of prioritized candidates. To the best of our knowledge, our study is the first of its kind to comprehensively characterize two distinct apoptotic and non-apoptotic cell death paradigms in the same multi-cellular system. Beyond molecular differences in cell death, our investigation may also provide insights into how key systemic trade-offs are made between survival and reproduction when faced with physiological stress.
