## supplemental tables for "Multi-modal comparison of molecular programs driving nurse cell death and clearance in *Drosophila melanogaster* oogenesis": S1_Table.xlsm

### Sheet: starvation_vs_phagoptosis_goter
Cluster	category	ID	Description	GeneRatio	BgRatio	pvalue	p.adjust	qvalue	geneID	Count
congruently down	congruently down	GO:0007304	chorion-containing eggshell formation	7 / 35	125/12175	5.37904015235618e-08	4.43346709965843e-06	3.85909079524924e-06	39001/31787/34558/31785/31367/318137/5740271	7
congruently down	congruently down	GO:0030703	eggshell formation	7 / 35	126/12175	5.68393217904926e-08	4.43346709965843e-06	3.85909079524924e-06	39001/31787/34558/31785/31367/318137/5740271	7
congruently down	congruently down	GO:0085029	extracellular matrix assembly	3 / 35	22/12175	3.22853462075413e-05	0.000719502	0.000626287	31787/34558/5740271	3
congruently down	congruently down	GO:0002064	epithelial cell development	7 / 35	347/12175	4.85719164803631e-05	0.000947152	0.000824444	39001/31787/34558/31785/31367/318137/5740271	7
congruently down	congruently down	GO:0010927	cellular component assembly involved in morphogenesis	5 / 35	152/12175	6.81379758575067e-05	0.00106295	0.000925242	39001/31787/34558/31367/5740271	5
congruently down	congruently down	GO:0006575	cellular modified amino acid metabolic process	4 / 35	89/12175	0.000117487	0.00154498	0.00134482	48335/35153/41502/59240	4
congruently down	congruently down	GO:0006790	sulfur compound metabolic process	4 / 35	170/12175	0.00137054	0.0142536	0.012407	48335/35153/41502/59240	4
congruently up	congruently up	GO:0009409	response to cold	1 / 2	16/12175	0.00262672	0.0323098	0.00586386	39077	1
congruently up	congruently up	GO:0042026	protein refolding	1 / 2	25/12175	0.00410273	0.0323098	0.00586386	39077	1
congruently up	congruently up	GO:0030239	myofibril assembly	1 / 2	47/12175	0.00770615	0.0323098	0.00586386	41885	1
congruently up	congruently up	GO:0055002	striated muscle cell development	1 / 2	47/12175	0.00770615	0.0323098	0.00586386	41885	1
congruently up	congruently up	GO:0000281	mitotic cytokinesis	1 / 2	49/12175	0.00803341	0.0323098	0.00586386	41885	1
congruently up	congruently up	GO:0061077	chaperone-mediated protein folding	1 / 2	50/12175	0.00819702	0.0323098	0.00586386	39077	1
congruently up	congruently up	GO:0001666	response to hypoxia	1 / 2	61/12175	0.00999584	0.0323098	0.00586386	39077	1
congruently up	congruently up	GO:0055001	muscle cell development	1 / 2	61/12175	0.00999584	0.0323098	0.00586386	41885	1
congruently up	congruently up	GO:0036293	response to decreased oxygen levels	1 / 2	66/12175	0.0108129	0.0323098	0.00586386	39077	1
congruently up	congruently up	GO:0070482	response to oxygen levels	1 / 2	73/12175	0.0119563	0.0323098	0.00586386	39077	1
congruently up	congruently up	GO:0009408	response to heat	1 / 2	80/12175	0.013099	0.0323098	0.00586386	39077	1
congruently up	congruently up	GO:0051146	striated muscle cell differentiation	1 / 2	84/12175	0.0137517	0.0323098	0.00586386	41885	1
congruently up	congruently up	GO:0061640	cytoskeleton-dependent cytokinesis	1 / 2	95/12175	0.0155455	0.0323098	0.00586386	41885	1
congruently up	congruently up	GO:0031032	actomyosin structure organization	1 / 2	96/12175	0.0157085	0.0323098	0.00586386	41885	1
congruently up	congruently up	GO:0042692	muscle cell differentiation	1 / 2	107/12175	0.0175005	0.0323098	0.00586386	41885	1
congruently up	congruently up	GO:0000910	cytokinesis	1 / 2	109/12175	0.0178261	0.0323098	0.00586386	41885	1
congruently up	congruently up	GO:0010927	cellular component assembly involved in morphogenesis	1/2	152/12175	0.0248143	0.0378745	0.00687378	41885	1
congruently up	congruently up	GO:0061061	muscle structure development	1 / 2	216/12175	0.0351692	0.048567	0.00881434	41885	1
down in phagoptosis only	down in phagoptosis only	GO:0002181	cytoplasmic translation	53/523	135/12175	1.41820873786723e-37	2.62084974757864e-34	2.56770424119119e-34	40451/31009/31106/34420/47218/39088/34352/37628/34149/36985/37292/32635/34329/37235/33487/34526/37430/45021/37849/43864/38208/50364/3354918/31536/31613/32679/34754/36321/36576/36851/37580/45329/38398/39338/40060/40563/40654/40687/41807/42343/42470/42508/43169/43594/43723/251466/44059/37589/35098/44251/33654/35988/39480	53
down in phagoptosis only	down in phagoptosis only	GO:0045047	protein targeting to ER	14/523	25/12175	1.77134066721793e-13	1.20914717808794e-10	1.18462813073095e-10	47251/46080/38593/38815/34314/32095/32968/35052/36310/39028/42436/42439/50096/33905	14
down in phagoptosis only	down in phagoptosis only	GO:0072599	establishment of protein localization to endoplasmic reticulum	14/523	26/12175	3.68815776618371e-13	1.70392888797687e-10	1.66937667311473e-10	47251/46080/38593/38815/34314/32095/32968/35052/36310/39028/42436/42439/50096/33905	14
down in phagoptosis only	down in phagoptosis only	GO:0140053	mitochondrial gene expression	26/523	129/12175	3.10510604188259e-11	7.17279495674878e-09	7.02734525268164e-09	41141/39644/38796/32242/32395/32523/33348/33688/34186/34446/36050/36570/37136/38535/39253/40932/41364/41757/41859/42870/43609/59151/117414/318825/4379878/42671	26
down in phagoptosis only	down in phagoptosis only	GO:0022613	ribonucleoprotein complex biogenesis	40/523	299/12175	1.34317851199318e-10	2.75799321129266e-08	2.70206671418511e-08	40451/31208/36314/37662/31106/47218/34352/32635/33487/45021/43864/38208/35963/31536/32679/32770/34287/3772012/36135/36851/37372/37580/37776/38398/39338/40060/40563/40654/40960/41807/42189/43044/43167/43169/43594/43723/59151/40781/34080/32636	40
down in phagoptosis only	down in phagoptosis only	GO:0022618	ribonucleoprotein complex assembly	22/523	124/12175	1.26863720415568e-08	2.3444415532797e-06	2.29690104331344e-06	40451/31208/36314/31106/47218/32635/43864/38208/31536/32679/3772012/36851/37776/38398/40563/40960/41807/42189/43723/40781/34080/32636	22
down in phagoptosis only	down in phagoptosis only	GO:0071826	ribonucleoprotein complex subunit organization	22/523	127/12175	1.99999889420898e-08	3.35999814227108e-06	3.29186420865018e-06	40451/31208/36314/31106/47218/32635/43864/38208/31536/32679/3772012/36851/37776/38398/40563/40960/41807/42189/43723/40781/34080/32636	22
down in phagoptosis only	down in phagoptosis only	GO:0033108	mitochondrial respiratory chain complex assembly	15/523	68/12175	1.38352738789589e-07	1.82625615202258e-05	1.78922338885785e-05	46260/44498/31578/31604/33179/33528/34089/34998/36640/36995/37385/37466/40272/7354414/14462463	15
down in phagoptosis only	down in phagoptosis only	GO:0090150	establishment of protein localization to membrane	16/523	97/12175	3.37178845595042e-06	0.000366533	0.000359101	48986/47251/46080/38593/38815/34314/32968/35052/35899/36310/37996/39028/42436/42439/318636/33905	16
down in phagoptosis only	down in phagoptosis only	GO:0007005	mitochondrion organization	27/523	245/12175	6.66839205612188e-06	0.000684622	0.000670739	39251/3772064/46260/44498/31578/31604/33179/33528/34089/34998/35748/35899/36640/36995/37385/37466/37938/37996/39294/40044/40272/41800/318636/31266/7354414/14462463/41518	27
down in phagoptosis only	down in phagoptosis only	GO:0042775	mitochondrial ATP synthesis coupled electron transport	12/523	62/12175	1.05470976356068e-05	0.000974552	0.00095479	34925/41432/42591/44390/31190/31604/32740/33528/35279/37728/43652/50246	12
down in phagoptosis only	down in phagoptosis only	GO:0019646	aerobic electron transport chain	11/523	54/12175	1.47617088243922e-05	0.00124396	0.00121874	34925/41432/42591/44390/31190/31604/32740/33528/35279/37728/50246	11
down in phagoptosis only	down in phagoptosis only	GO:0006575	cellular modified amino acid metabolic process	14/523	89/12175	2.40160912210364e-05	0.00169891	0.00166446	41503/42003/48336/48337/48340/48341/32471/44620/32299/35928/37106/38972/41132/36914	14
down in phagoptosis only	down in phagoptosis only	GO:0042255	ribosome assembly	10/523	49/12175	3.5532322390618e-05	0.00234513	0.00229758	40451/31106/47218/32635/43864/38208/36851/37776/41807/43723	10
down in phagoptosis only	down in phagoptosis only	GO:0045184	establishment of protein localization	40/523	488/12175	6.44462328005884e-05	0.00372177	0.0036463	37206/48986/38495/47251/46080/38593/37841/38815/35847/39048/44437/31269/34314/37769/32095/32668/32968/35052/35748/35899/36310/37996/38192/39028/39294/41800/42436/42439/39862/50096/50363/59215/42525/42996/318636/41177/41873/33905/31266/40094	40
down in phagoptosis only	down in phagoptosis only	GO:0000387	spliceosomal snRNP assembly	6/523	18/12175	7.28410624123224e-05	0.00395913	0.00387884	36314/3772012/42189/40781/34080/32636	6
down in phagoptosis only	down in phagoptosis only	GO:0007305	vitelline membrane formation involved in chorion-containing eggshell formation	5/523	13/12175	0.000138594	0.00669596	0.00656018	33829/33827/50423/33830/33828	5
down in phagoptosis only	down in phagoptosis only	GO:0030704	vitelline membrane formation	5/523	13/12175	0.000138594	0.00669596	0.00656018	33829/33827/50423/33830/33828	5
down in phagoptosis only	down in phagoptosis only	GO:0035803	egg coat formation	5/523	13/12175	0.000138594	0.00669596	0.00656018	33829/33827/50423/33830/33828	5
down in phagoptosis only	down in phagoptosis only	GO:0000338	protein deneddylation	4/523	10/12175	0.000574715	0.0252875	0.0247747	35816/42661/36339/49077	4
down in phagoptosis only	down in phagoptosis only	GO:0006888	endoplasmic reticulum to Golgi vesicle-mediated transport	10/523	70/12175	0.000764453	0.0328537	0.0321875	48986/47874/44437/33486/37697/38807/42996/39235/41177/40094	10
down in phagoptosis only	down in phagoptosis only	GO:0006790	sulfur compound metabolic process	17/523	170/12175	0.00102821	0.0431849	0.0423092	41503/48336/48337/48340/48341/32471/32299/34188/35928/36548/36655/37106/38972/41132/41477/3772247/36914	17
down in starvation-death only	down in starvation-death only	GO:0007304	chorion-containing eggshell formation	7/35	125/12175	5.37904015235618e-08	6.36600404053518e-06	5.86342477417714e-06	31691/3885650/31786/31365/39936/40751/33330	7
down in starvation-death only	down in starvation-death only	GO:0030703	eggshell formation	7/35	126/12175	5.68393217904926e-08	6.36600404053518e-06	5.86342477417714e-06	31691/3885650/31786/31365/39936/40751/33330	7
down in starvation-death only	down in starvation-death only	GO:0002064	epithelial cell development	7/35	347/12175	4.85719164803631e-05	0.00272003	0.00250529	31691/3885650/31786/31365/39936/40751/33330	7
down in starvation-death only	down in starvation-death only	GO:0010927	cellular component assembly involved in morphogenesis	7/35	152/12175	0.000904733	0.0253325	0.0233326	31691/31365/39936/33330	4
down in starvation-death only	down in starvation-death only	GO:0045229	external encapsulating structure organization	7/35	152/12175	0.000904733	0.0253325	0.0233326	31691/31365/39936/33330	4
up in phagoptosis only	up in phagoptosis only	GO:0030239	myofibril assembly	12/335	47/12175	3.40461352215471e-09	3.26672667450745e-06	2.97455707725096e-06	31166/43587/41853/32314/43814/40849/31075/38988/41225/39958/35007/32794	12
up in phagoptosis only	up in phagoptosis only	GO:0055002	striated muscle cell development	12/335	47/12175	3.40461352215471e-09	3.26672667450745e-06	2.97455707725096e-06	31166/43587/41853/32314/43814/40849/31075/38988/41225/39958/35007/32794	12
up in phagoptosis only	up in phagoptosis only	GO:0009074	aromatic amino acid family catabolic process	6/335	10/12175	7.94240178990663e-08	3.45156260539283e-05	3.14286164666471e-05	38871/45577/32381/40263/41133/34552	6
up in phagoptosis only	up in phagoptosis only	GO:0044282	small molecule catabolic process	19/335	161/12175	8.99312820581769e-08	3.45156260539283e-05	3.14286164666471e-05	3771877/38871/32120/31587/45577/31776/32381/38697/39391/39739/39740/39741/39742/40188/40263/41133/34552/31046/49297	19
up in phagoptosis only	up in phagoptosis only	GO:0031032	actomyosin structure organization	13/335	96/12175	2.11838811128266e-06	0.000580741	0.000528801	31166/43587/41852/41853/32314/43814/40849/31075/38988/41225/39958/35007/32794	13
up in phagoptosis only	up in phagoptosis only	GO:0006020	inositol metabolic process	5/335	10/12175	3.44384011587945e-06	0.000734303	0.000668629	39391/39739/39740/39741/39742	5
up in phagoptosis only	up in phagoptosis only	GO:0010927	cellular component assembly involved in morphogenesis	16/335	152/12175	4.35277012793859e-06	0.000835297	0.000760589	31166/43587/41853/32314/43814/40849/31075/36499/38988/32581/41225/39958/53560/35007/2768920/32794	16
up in phagoptosis only	up in phagoptosis only	GO:0003012	muscle system process	8/335	37/12175	5.81073749234661e-06	0.000911003	0.000829525	43323/43587/41852/41853/32314/35007/19834948/32794	8
up in phagoptosis only	up in phagoptosis only	GO:0009072	aromatic amino acid family metabolic process	6/335	18/12175	5.82384213322808e-06	0.000911003	0.000829525	38871/45577/32381/40263/41133/34552	6
up in phagoptosis only	up in phagoptosis only	GO:0006570	tyrosine metabolic process	5/335	11/12175	6.17146475758366e-06	0.000911003	0.000829525	38871/45577/32381/40263/34552	5
up in phagoptosis only	up in phagoptosis only	GO:1901616	organic hydroxy compound catabolic process	7/335	28/12175	8.06794232042918e-06	0.000912577	0.000830958	3771877/45577/39391/39739/39740/39741/39742	7
up in phagoptosis only	up in phagoptosis only	GO:0061061	muscle structure development	19/335	216/12175	8.08432305881281e-06	0.000912577	0.000830958	31166/43587/34263/41853/32314/43814/46156/40849/42059/36382/31075/44747/33837/38988/41090/41225/39958/35007/32794	19
up in phagoptosis only	up in phagoptosis only	GO:0050829	defense response to Gram-negative bacterium	13/335	112/12175	1.2006047014863e-05	0.00127998	0.0011655	38129/43749/45467/46813/31800/32408/36183/37340/38858/39063/42791/40191/38419	13
up in phagoptosis only	up in phagoptosis only	GO:0009607	response to biotic stimulus	28/335	462/12175	7.65064198625684e-05	0.0057558	0.00524101	43038/38129/43749/36047/49821/45467/44038/35742/32821/46813/31800/32408/36183/37100/37313/37340/38858/39063/40780/41490/42791/50126/50209/317954/40191/38580/38419/36486	28
up in phagoptosis only	up in phagoptosis only	GO:0097435	supramolecular fiber organization	20/335	276/12175	7.79837021744923e-05	0.0057558	0.00524101	42946/31166/43587/41852/41853/32314/43814/40849/35042/31075/38988/43780/32581/41225/42389/39958/35680/38580/35007/32794	20
up in phagoptosis only	up in phagoptosis only	GO:0016054	organic acid catabolic process	11/335	108/12175	0.000185287	0.0114699	0.010444	38871/31587/45577/31776/32381/40188/40263/41133/34552/31046/49297	11
up in phagoptosis only	up in phagoptosis only	GO:0044419	biological process involved in interspecies interaction between organisms	28/335	489/12175	0.000199942	0.011627	0.0105871	43038/38129/43749/36047/49821/45467/44038/35742/32821/46813/31800/32408/36183/37100/37313/37340/38858/39063/40780/41490/42791/50126/50209/317954/40191/38580/38419/36486	28
up in phagoptosis only	up in phagoptosis only	GO:0008015	blood circulation	6/335	34/12175	0.000290899	0.0159496	0.0145231	44817/32314/33759/49297/19834948/32794	6
up in phagoptosis only	up in phagoptosis only	GO:0060047	heart contraction	6/335	34/12175	0.000290899	0.0159496	0.0145231	44817/32314/33759/49297/19834948/32794	6
up in phagoptosis only	up in phagoptosis only	GO:0006952	defense response	25/335	426/12175	0.000304055	0.0162078	0.0147582	43038/38129/43749/36047/45467/44038/35742/46813/31800/32408/36183/37100/37313/37340/38858/39063/41490/42791/50126/50209/317954/40191/38580/38419/36486	25
up in phagoptosis only	up in phagoptosis only	GO:0006955	immune response	25/335	458/12175	0.000878341	0.0366421	0.0333649	43038/38129/43749/36047/45467/44038/35742/46813/31800/32408/36183/37313/37340/38858/39063/41490/42791/50126/50209/317954/42389/40191/38580/38419/36486	25
up in phagoptosis only	up in phagoptosis only	GO:0016570	histone modification	14/335	197/12175	0.00110448	0.0450959	0.0410626	41181/41737/40133/46156/45655/31015/33837/35648/39103/39522/41090/41219/35483/32079	14
up in phagoptosis only	up in phagoptosis only	GO:1901615	organic hydroxy compound metabolic process	13/335	176/12175	0.00115992	0.0463726	0.0422251	3771877/33824/47249/45577/39063/39391/39739/39740/39741/39742/39066/38580/42803	13
up in phagoptosis only	up in phagoptosis only	GO:0035336	long-chain fatty-acyl-CoA metabolic process	4/335	18/12175	0.001269	0.0477492	0.0434786	36857/36860/42833/43420	4
up in starvation-death only	up in starvation-death only	GO:0071322	cellular response to carbohydrate stimulus	2/3	18/12175	6.18813377695299e-06	0.000495051	9.11935503972019e-05	37131/117361	2
up in starvation-death only	up in starvation-death only	GO:0009743	response to carbohydrate	2/3	39/12175	2.99354829406121e-05	0.00119742	0.000220577	37131/117361	2
up in starvation-death only	up in starvation-death only	GO:0006631	fatty acid metabolic process	2/3	130/12175	0.000337052	0.00898805	0.00165569	37131/117361	2
up in starvation-death only	up in starvation-death only	GO:0044283	small molecule biosynthetic process	2/3	213/12175	0.000903414	0.0120455	0.00221891	37131/117361	2
up in starvation-death only	up in starvation-death only	GO:0008610	lipid biosynthetic process	2/3	257/12175	0.00131306	0.0129128	0.00237867	37131/117361	2
up in starvation-death only	up in starvation-death only	GO:0019400	alditol metabolic process	1/3	10/12175	0.00246224	0.0129128	0.00237867	37131	1
up in starvation-death only	up in starvation-death only	GO:0006094	gluconeogenesis	1/3	11/12175	0.00270825	0.0129128	0.00237867	37131	1
up in starvation-death only	up in starvation-death only	GO:0019319	hexose biosynthetic process	1/3	11/12175	0.00270825	0.0129128	0.00237867	37131	1
up in starvation-death only	up in starvation-death only	GO:0001678	cellular glucose homeostasis	1/3	12/12175	0.00295421	0.0129128	0.00237867	37131	1
up in starvation-death only	up in starvation-death only	GO:0046364	monosaccharide biosynthetic process	1/3	12/12175	0.00295421	0.0129128	0.00237867	37131	1
up in starvation-death only	up in starvation-death only	GO:0019432	triglyceride biosynthetic process	1/3	15/12175	0.00369185	0.0136281	0.00251044	37131	1
up in starvation-death only	up in starvation-death only	GO:0046463	acylglycerol biosynthetic process	1/3	16/12175	0.00393765	0.0136281	0.00251044	37131	1
up in starvation-death only	up in starvation-death only	GO:0046173	polyol biosynthetic process	1/3	20/12175	0.00492044	0.0145791	0.00268562	37131	1
up in starvation-death only	up in starvation-death only	GO:0042593	glucose homeostasis	1/3	45/12175	0.0110483	0.0238385	0.0043913	37131	1
up in starvation-death only	up in starvation-death only	GO:0019751	polyol metabolic process	1/3	46/12175	0.0112929	0.0238385	0.0043913	37131	1
up in starvation-death only	up in starvation-death only	GO:0050830	defense response to Gram-positive bacterium	1/3	47/12175	0.0115374	0.0238385	0.0043913	42122	1
up in starvation-death only	up in starvation-death only	GO:0009062	fatty acid catabolic process	1/3	48/12175	0.0117819	0.0238385	0.0043913	37131	1
up in starvation-death only	up in starvation-death only	GO:0006006	glucose metabolic process	1/3	50/12175	0.0122708	0.0238385	0.0043913	37131	1
up in starvation-death only	up in starvation-death only	GO:0072329	monocarboxylic acid catabolic process	1/3	51/12175	0.0125152	0.0238385	0.0043913	37131	1
up in starvation-death only	up in starvation-death only	GO:0033993	response to lipid	1/3	55/12175	0.0134923	0.0245315	0.00451896	37131	1
up in starvation-death only	up in starvation-death only	GO:0009611	response to wounding	1/3	125/12175	0.0304882	0.0420526	0.00774654	42122	1
up in starvation-death only	up in starvation-death only	GO:0042594	response to starvation	1/3	151/12175	0.0367508	0.0481978	0.00887854	37131	1
up in starvation-death only	up in starvation-death only	GO:0044282	small molecule catabolic process	1/3	161/12175	0.0391523	0.0497173	0.00915844	37131	1
